# The ataxia protein sacsin is required for integrin trafficking and synaptic organization

**DOI:** 10.1101/2021.08.20.456807

**Authors:** Lisa E.L. Romano, Wen Yih Aw, Kathryn M. Hixson, Tatiana V. Novoselova, Tammy M. Havener, Stefanie Howell, Charlotte L Hall, Lei Xing, Josh Beri, Suran Nethisinghe, Laura Perna, Abubakar Hatimy, Ginevra Chioccioli Altadonna, Lee M. Graves, Laura E. Herring, Anthony J. Hickey, Konstantinos Thalassinos, J. Paul Chapple, Justin M. Wolter

## Abstract

Autosomal recessive spastic ataxia of Charlevoix-Saguenay (ARSACS) is caused by mutations in *SACS*, which manifest as a childhood-onset cerebellar ataxia. Cellular ARSACS phenotypes include mitochondrial dysfunction, intermediate filament (IF) disorganization, and loss of Purkinje neurons. It is unclear how the loss of SACS causes these deficits, or why they manifest as cerebellar ataxia. We employed a multi-omics approach to characterize molecular and cellular deficiencies in *SACS* knockout (KO) cells. We identified alterations in microtubule structure and dynamics, protein trafficking, and mislocalization of synaptic and focal adhesion proteins. Targeting *PTEN*, a negative regulator of focal adhesions, rescued several cellular phenotypes in *SACS* KO cells. We found sacsin interacts with proteins implicated in vesicle transport, including HSP proteins, and interactions between structural and cell adhesion proteins were diminished in *SACS* KO cells. In all, this study suggests that trafficking and localization of synaptic adhesion proteins is a causal molecular deficiency in ARSACS.
