## Supplemental Table 4 for "The ataxia protein sacsin is required for integrin trafficking and synaptic organization"

### Sheet: FINAL - trimmed
gene	protein	WT AVG intensity	replicate count WT	replicate count KO
VIM	Vimentin	44281.3	3	0
BASP1	Brain acid soluble protein 1	22428.3	3	0
LMNA	Prelamin-A/C	95101	3	0
FLNA	Filamin-A	118666	3	0
RPS3	40S ribosomal protein S3	13674.3	3	0
SLC3A2	4F2 cell-surface antigen heavy chain	16167.3	3	0
PA2G4	Proliferation-associated protein 2G4	12062	3	0
LDHB	L-lactate dehydrogenase B chain	43690.3	3	0
YWHAZ	14-3-3 protein zeta/delta	24269.3	3	0
HSPD1	60 kDa heat shock protein_ mitochondrial	31061.3	3	0
HSP90AA1	Heat shock protein HSP 90-alpha	47730	3	0
HSP90AB1	Heat shock protein HSP 90-beta	80874	3	0
PHGDH	D-3-phosphoglycerate dehydrogenase	13703.7	3	0
GAPDH	Glyceraldehyde-3-phosphate dehydrogenase	30724.7	3	0
ACTA2	Actin_ aortic smooth muscle	214617	3	0
HIST3H2A	Histone H2A type 3	156907	3	0
ANXA1	Annexin A1	9607	2	0
ALDOA	Fructose-bisphosphate aldolase A	9956.33	2	0
HNRNPK	Heterogeneous nuclear ribonucleoprotein K	18086	2	0
PKM	Pyruvate kinase PKM	33834.7	2	0
LDHA	L-lactate dehydrogenase A chain	51834.3	2	0
YWHAQ	14-3-3 protein theta	13003	2	0
DHX9	ATP-dependent RNA helicase A	13079	2	0
HNRNPA2B1	Heterogeneous nuclear ribonucleoproteins A2/B1	12697	2	0
HNRNPH3	Heterogeneous nuclear ribonucleoprotein H3	10386.3	2	0
EEF1A2	Elongation factor 1-alpha 2	31399.3	2	0
ANXA2	Annexin A2	30503	1	0
TPM1	Tropomyosin alpha-1 chain	1908.67	1	0
MYH9	Myosin-9	18155.7	1	0
PLEC	Plectin	50894.7	1	0
CKAP4	Cytoskeleton-associated protein 4	3924	1	0
TPM2	Tropomyosin beta chain	1689.33	1	0
TAGLN2	Transgelin-2	1369.67	1	0
VCL	Vinculin	3251.67	1	0
SLC25A5	ADP/ATP translocase 2	3806.67	1	0
ATP5A1	ATP synthase subunit alpha_ mitochondrial	5145.67	1	0
SFPQ	Splicing factor_ proline- and glutamine-rich	7493.33	1	0
TKT	Transketolase	14366	1	0
NONO	Non-POU domain-containing octamer-binding protein	5458.67	1	0
EEF2	Elongation factor 2	10828.7	1	0
ACTN4	Alpha-actinin-4	21861.7	1	0
SLC25A6	ADP/ATP translocase 3	3851	1	0
LMNB1	Lamin-B1	5946.67	1	0
LMNB2	Lamin-B2	3675.33	1	0
ALYREF	THO complex subunit 4	13892	1	0
ACTN1	Alpha-actinin-1	6452.33	1	0
UGDH	UDP-glucose 6-dehydrogenase	1449	1	0
NEFH	Neurofilament heavy polypeptide	1861	1	0
TFRC	Transferrin receptor protein 1	5617.67	1	0
KPNB1	Importin subunit beta-1	4985.67	1	0
CDC5L	Cell division cycle 5-like protein	12653.7	1	0
SLC7A5	Large neutral amino acids transporter small subunit 1	17865	1	0
YWHAG	14-3-3 protein gamma	4850	1	0
NEFM	Neurofilament medium polypeptide	16977.7	1	0
MDH2	Malate dehydrogenase_ mitochondrial	1310.67	1	0
TRAP1	Heat shock protein 75 kDa_ mitochondrial	5338.33	1	0
DHX15	Pre-mRNA-splicing factor ATP-dependent RNA helicase DHX15	1005.67	1	0
PHB2	Prohibitin-2	3581.33	1	0
CCT3	T-complex protein 1 subunit gamma	3004	1	0
EIF3B	Eukaryotic translation initiation factor 3 subunit B	4524.67	1	0
PHB	Prohibitin	3450.67	1	0
CCT8	T-complex protein 1 subunit theta	2738.33	1	0
FSCN1	Fascin	1248	1	0
TUFM	Elongation factor Tu_ mitochondrial	3009.67	1	0
HSPA5	78 kDa glucose-regulated protein	18944.7	1	0
ENO1	Alpha-enolase	16021.7	1	0
HSP90B1	Endoplasmin	5188	1	0
HSPA9	Stress-70 protein_ mitochondrial	2610	1	0
EFTUD2	116 kDa U5 small nuclear ribonucleoprotein component	3271	1	0
NCL	Nucleolin	9195.67	1	0
NEFL	Neurofilament light polypeptide	2597.67	1	0
NUDC	Nuclear migration protein nudC	2136	1	0
FKBP4	Peptidyl-prolyl cis-trans isomerase FKBP4	1725	1	0
HNRNPD	Heterogeneous nuclear ribonucleoprotein D0	2197	1	0
TPI1	Triosephosphate isomerase	2751	1	0
HSP90AB2P	Putative heat shock protein HSP 90-beta 2	15300.3	1	0
INA	Alpha-internexin	3126.67	1	0
YBX1	Nuclease-sensitive element-binding protein 1	10267.7	1	0
PTMA	Prothymosin alpha	1859	1	0
BAP1	Ubiquitin carboxyl-terminal hydrolase BAP1	2036	1	0
DES	Desmin	9390.33	1	0
PJVK	Pejvakin	4944.33	1	0
EEF1A1	Elongation factor 1-alpha 1	19425.3	1	0
EIF5A	Eukaryotic translation initiation factor 5A-1	2662	1	0
GFAP	Glial fibrillary acidic protein	2270.67	1	0
HSPA1L	Heat shock 70 kDa protein 1-like	10621.7	1	0
PRPH	Peripherin	7585.67	1	0
TUBA1A	Tubulin alpha-1A chain	7265.67	1	0
TUBA4A	Tubulin alpha-4A chain	1996	1	0
UBC	Polyubiquitin-C	4210.33	1	0
