## Supplemental Table 5 for "The ataxia protein sacsin is required for integrin trafficking and synaptic organization"

### Sheet: Sheet1
Target	Supplier	catalog #	Species	Titres	primary/secondary
acetylated tubulin	Cell Signalling	#5335	Rabbit	1:500	primary
Alexa Fluor 488	life technologies	A-11029	Mouse	1:1000	secondary
Alexa Fluor 488	life technologies	A-11008	Rabbit	1:1000	secondary
Alexa Fluor 568	life technologies	A-11004	Mouse	1:1000	secondary
Alexa Fluor 568	life technologies	A-11011	Rabbit	1:1000	secondary
Alexa Fluor 633	life technologies	A-21052	Mouse	1:500	secondary
Alexa Fluor 633	life technologies	A-21070	Rabbit	1:500	secondary
Alexa Fluor 633 Phalloidin	life technologies	A22284	n/a	1:500	secondary
alpha-tub	ThermoFisher	MA1-80017	Rat	1:100	primary
anti-rabbit HRP	Fisher	#PI31466	Goat	1:5000	secondary
API	SIGMA	D9542	n/a	1:5000	secondary
ATP1A1	Cell Signalling	#3010	Rabbit	1:1000	primary
Beta-Actin	Abcam	ab8226	Mouse	IB:1:10000	primary
BRSK2	Cell Signalling	5460S	Rabbit	1:500	primary
CALB	Novus	NBP2-50028	Chicken	1:2500	primary
FAK	CST	ab71433S	Rabbit	IB:1:1000	primary
Fibronectin	Abcam	ab268020	Rabbit	ICC:1:250	primary
gamma-tubulin	ThermoFisher	MA1-19421	Mouse	1:500	primary
GAPDH	Abcam	ab8245	Rabbit	IB:1:5000	primary
Integrin alpha 6	Abcam	ab235905	Mouse	ICC:1:150	primary
Integrin beta1	Abcam	ab134179	Rabbit	ICC:1:150	primary
Intergin alpha V	Abcam	ab190145	Mouse	ICC:1:150	primary
IRDye®680 RD	Li-Cor	926-68070	Mouse	1:10000	secondary
IRDye®680 RD	Li-Cor	926-68071	Rabbit	1:10000	secondary
IRDye®6800 CW	Li-Cor	926-32210	Mouse	1:5000	secondary
IRDye®6800 CW	Li-Cor	926-32211	Rabbit	1:5000	secondary
ITGA1	BiCell	10001	Rabbit	1:100	primary
JNK	CST	9252S	Rabbit	IB: 1:500	primary
KDEL	Enzo Life Sciences	ADI-SPA-827-D	Mouse	ICC: 1:500	primary
MAP2	Abcam	Ab5392	Chicken	ICC: 1:2000	primary
NES	Abcam	Ab22035	Mouse	ICC: 1:100	primary
NEUN	Millipore	ABN90P	Guinea Pig	1:400	primary
NFASC	ThermoFisher	PA5-78668	Rabbit	1:1000	primary
NFH	Abcam	Ab8135	Rabbit	ICC: 1:100	primary
NUP98	Cell Signalling	#2598	Rabbit	1:1000	primary
p-FAK (Tyr397)	ThermoFisher	44-625G	Rabbit	IB:1:1000/ICC:1:250	primary
p-JNK (Tyr183/185)	CST	4668S	Rabbit	IB: 1:500	primary
p-JUN (Ser 73)	CST	3270S	Rabbit	IB: 1:500	primary
p-Paxillin (Tyr118)	CST	69363S	Rabbit	IB: 1:500	primary
Paxillin	CST	12065S	Rabbit	IB:1:500/ICC:1:250	primary
PRKCG	Santa-Cruz	sc-211	Rabbit	1:250	primary
PRPH	Abcam	Ab4666	Rabbit	ICC: 1:100	primary
PTEN	Santa-Cruz	sc-7974	Mouse	IB: 1:500	primary
Sacsin	Abcam	ab181190	Rabbit	IB:1:1600/ICC:1:100/IP 1:50	primary
Sacsin	Abcam	Cab80195	Rabbit	ICC:1:100	primary
SYN1	Abcam	Ab8	Rabbit	ICC 1:1000	primary
TAU p262	ThermoFisher	44-750-G	Rabbit	1:500	primary
tau S199	Abcam	Ab81268	Rabbit	Tatiana	primary
TAU5	Abcam	Ab80579	Mouse	Tatiana	primary
Vimentin	Abcam	ab8978	Mouse	IB:1:1000/ICC:1:250	primary
Vimentin	Abcam	ab16700	Rabbit	IB:1:1000/ICC:1:250/IP: 1:100	primary
Vinculin	ThermoFisher	MA5-11690	Mouse	IB:1:1000/ICC:1:250	primary
